# Proteostasis Signatures in Human Diseases

**DOI:** 10.1101/2024.12.23.630032

**Authors:** Christine M Lim, Michele Vendruscolo

## Abstract

The protein homeostasis (proteostasis) system maintains the proteome in a healthy state. Although this system has been comprehensively mapped, its perturbations in disease remain incompletely characterised. To address this problem, here we define the proteostasis signatures, which represent the characteristic patterns of change in the proteostasis system associated with disease. We performed a large-scale, pan-disease analysis across 32 human diseases spanning 7 disease types. We first identified unique proteostasis perturbations in specific disease states. We then uncovered distinctive signatures differentiating disease types, pointing to a range of proteostasis mechanisms in disease development. Next, we tracked the temporal evolution of proteostasis signatures, revealing shifts in proteostasis disruption over the course of disease progression. Finally, we demonstrated how smoking, a major risk factor of many diseases, impairs proteostasis in a manner similar to disease, potentially creating a predisposed environment for disease onset. These results illustrate the opportunities offered by the study of human diseases from the perspective of proteostasis signatures.

---

The proteostasis system coordinates the synthesis, folding, trafficking, and degradation of proteins (1-3). This intricate network encompasses molecular chaperones, degradation pathways, and regulatory systems that collectively ensure the proper maintenance of the proteome (1-3). Maintaining the balance between these processes is essential for cellular function and organismal health, and its disruption has been implicated in numerous diseases, including cancer, neurodegenerative disorders, and autoimmune conditions (4-7). As proteins misfold, are damaged and fail to be degraded, cells face increased stress and dysfunction, contributing to disease pathogenesis (4-7). Understanding the mechanisms underlying proteostasis impairment is critical for developing therapeutic strategies that restore cellular balance (4-7).

Proteostasis dysregulation has been shown to manifest in distinct patterns across different diseases, reflecting the diversity of underlying mechanisms (1-5). For example, neurodegenerative conditions such as Alzheimer’s and Parkinson’s disease are characterized by the progressive aggregation of misfolded proteins, whereas cancers exploit proteostasis systems like the ubiquitin-proteasome pathway to sustain rapid cell division (1-5). While these disease-specific patterns are well-recognized, their broader significance as systematic signatures of proteostasis dysfunction has yet to be fully elucidated.

Inspired by the impact of the study of mutational signatures in cancer research (8-10), which have identified the molecular drivers of tumor biology and guided targeted therapies, we investigated a similar approach for understanding proteostasis disruption across diseases. Proteostasis pathways are known to be intricately linked to many diseases, each characterized by unique patterns of cellular damage (1-5, 11, 12). To capture these distinct molecular alterations systematically, we descry be the concept of proteostasis signatures, which provides a framework for linking specific proteostasis pathway disruptions to disease mechanisms.

By characterising proteostasis signatures, we mapped the proteostasis dysregulation across diseases. By defining these signatures, we aim to provide a systematic framework for understanding how proteostasis is disrupted in different disease contexts and stages. This framework has the potential to bridge gaps in our knowledge by linking specific proteostasis pathways to their functional consequences in health and disease.
