## Supplementary Table 4 for "Proteostasis Signatures in Human Diseases"

### Sheet: Table S4
	Table S4. Disease gene sets for the 32 diseases studied in this work.
	Disease Name	Disease-Gene Set
	Celiac Disease	ACACA,ACE,ACTB,ADA,ADCY3,AGT,AGTR1,AHR,AIM2,AKT1,ALB,ALK,APOA1,APOB,AR,ARG1,ARHGAP31,ARHGEF2,ARL6IP5,ARPC4,ATG16L1,ATM,AURKB,B2M,BACH2,BAK1,BCL2,BDNF,BGLAP,BIRC5,BLNK,BRD2,BTK,BUB1B,C3,C4A,CADM1,CARD11,CARD9,CASP3,CASP8,CAT,CBL,CCK,CCL11,CCL2,CCL25,CCL27,CCL3,CCN2,CCNA2,CCND2,CCND3,CCNE1,CCR1,CCR2,CCR3,CCR4,CCR5,CCR7,CCR9,CD101,CD163,CD19,CD1D,CD2,CD226,CD247,CD274,CD28,CD38,CD3E,CD4,CD40,CD40LG,…
	Crohns Disease	ABCB1,ACE,ACE2,ACTB,ADA,ADAM17,ADCY7,ADORA1,ADORA2B,AGTR1,AHR,AIM2,AKT1,ALB,ALOX5,ANXA1,ANXA5,APAF1,APC,APOB,APP,ARG1,ARHGEF2,ATF4,ATF6,ATG16L1,ATG5,BAX,BCL10,BCL2,BCL6,BDNF,BIRC3,BRD2,BSG,BTK,C3,C5AR1,CARD11,CARD8,CARD9,CASP1,CASP10,CASP3,CASP8,CASP9,CAT,CAV1,CCL11,CCL2,CCL20,CCL22,CCL3,CCL4,CCL5,CCL7,CCN2,CCND1,CCR1,CCR2,CCR3,CCR4,CCR5,CCR6,CCR7,CCR9,CD14,CD163,CD19,CD1D,CD2,CD27,CD274,CD28,CD3…
	Lupus	ABL1,ACLY,ADA,ADAR,AHR,AIM2,AIRE,AKT1,ALB,ALOX5,ANXA1,ANXA2,ANXA5,APEX1,APOA1,APOE,APP,AR,ARG1,ATF3,ATG5,ATG7,ATM,AURKA,AXL,B2M,BAX,BCL2,BCL6,BCR,BECN1,BLK,BTK,BTLA,C1S,C3,C5,C5AR1,CAMK4,CARD11,CASP1,CASP10,CASP3,CASP8,CAT,CBL,CCL17,CCL2,CCL4,CCL5,CCND3,CCR1,CCR2,CCR5,CCR6,CCR7,CD19,CD1D,CD22,CD247,CD27,CD274,CD28,CD38,CD4,CD40,CD40LG,CD44,CD46,CD48,CD55,CD58,CD68,CD70,CD74,CD79A,CD79B,CD80,CD86,…
	Rheumatoid Arthritis	ABL1,ADAM17,ADORA1,ADORA2A,ADRB2,AGTR1,AHR,AIM2,AIRE,AKT1,ALOX5,ANXA1,APOB,APOE,APP,AR,AREG,ARNTL,ATF2,ATF3,ATM,AXL,B2M,BAX,BBC3,BCL2,BCL6,BIRC3,BLK,BLNK,BRAF,BRCA1,BSG,BTK,BTLA,C3,C5,C5AR1,CARD11,CASP1,CASP10,CASP3,CASP8,CBL,CCL17,CCL18,CCL19,CCL2,CCL20,CCL21,CCL22,CCL4,CCL5,CCL7,CCL8,CCND1,CCR1,CCR2,CCR3,CCR4,CCR5,CCR6,CCR7,CD14,CD19,CD22,CD226,CD247,CD274,CD28,CD3D,CD4,CD40,CD40LG,CD44,CD55,CD…
	Ulcerative Colitis	ABCB1,ACTB,ADAM17,ADAM8,ADCY3,ADCY7,ADM,ADORA1,ADORA2A,ADORA2B,AGT,AHR,AICDA,AIM2,AKT1,ALB,ALOX5,ANXA1,ANXA5,APC,APOE,APP,AREG,ARG1,ARPC2,ATF3,ATF6,ATG16L1,ATG5,ATG7,BAX,BBC3,BCL2,BCL6,BECN1,BIRC3,BRAF,BSG,C3,C3AR1,CARD9,CASP1,CASP3,CASP9,CAT,CAV1,CCL11,CCL17,CCL2,CCL20,CCL21,CCL3,CCL4,CCL5,CCL7,CCN2,CCND1,CCR2,CCR3,CCR5,CCR6,CCR7,CCR9,CD14,CD163,CD19,CD1D,CD2,CD274,CD28,CD4,CD40,CD40LG,CD44,CD47…
	Breast Cancer (HER2+)	ABL1,ACACA,ACKR3,ACLY,ACTB,ACTR3,ADORA2A,AHR,AKT1,AKT2,AKT3,AP2M1,APC,APEX1,AR,ARF1,ARF6,ARID1A,ARPC4,ATF1,ATF2,ATF4,ATF6,ATIC,ATM,ATP1A1,ATR,AURKA,AURKB,AXIN2,B2M,BARD1,BAX,BCL2,BCL6,BIRC5,BLM,BMPR1A,BRAF,BRCA1,BRCA2,BRIP1,BTK,BUB1B,BUB3,CALR,CARM1,CASP3,CASP8,CASP9,CAV1,CBL,CBLB,CBX3,CCNA1,CCNA2,CCNC,CCND1,CCND2,CCND3,CCNE1,CCNH,CCNT1,CCT3,CCT7,CD274,CD44,CD74,CDC20,CDC25A,CDC25B,CDC25C,CDC45,C…
	Breast Cancer (TN)	ABCB1,ABL1,ACKR3,ACTB,ADAM10,ADAM17,ADAM8,ADAR,ADSL,AHR,AKT1,AKT2,AKT3,ALB,ALDH1A1,ANLN,ANXA1,ANXA5,APC,APEX1,APP,AR,ARF1,ARID1A,ATF4,ATG5,ATM,AURKA,AURKB,AXIN1,AXIN2,AXL,BANF1,BARD1,BAX,BBC3,BCL11A,BCL2,BCL2L1,BCL2L11,BCL6,BECN1,BHLHE41,BIRC3,BIRC5,BLM,BRAF,BRCA1,BRCA2,BRD4,BRMS1,BSG,C1QBP,C3,CASP3,CASP8,CASP9,CAV1,CBL,CCL2,CCN2,CCNA2,CCNB1,CCND1,CCND3,CCNE1,CCR2,CCR5,CCR7,CCT2,CD19,CD274,CD4,CD…
	Cervical Cancer	ABL1,ACE,ACLY,ACTB,ACTR3,ADA,AHR,AJUBA,AKR1C3,AKT1,ALDOA,ALK,APAF1,APEX1,AR,ARF6,ARHGEF2,ARID1A,ARID2,ARPC4,ASH2L,ATF2,ATF4,ATF6,ATM,ATP5F1A,ATP5F1B,ATP5F1C,ATP5PB,ATR,AURKA,AURKB,B2M,BAK1,BAX,BCL10,BCL2,BIRC5,BLM,BRAF,BRCA1,BRCA2,BRD4,BSG,BUB1,BUB1B,BUD31,CALR,CALU,CAPN1,CARM1,CASP3,CASP7,CASP8,CASP9,CAV1,CBL,CBX3,CCNA2,CCND1,CCND2,CCND3,CCNE1,CCT7,CD14,CD274,CD40,CD40LG,CD44,CD74,CDC25A,CDC25C,…
	Colorectal Cancer	ACKR3,ACLY,ACVR2A,ADAM17,AGO2,AHR,AKT1,AKT2,AKT3,ALB,APC,APEX1,APOA1,APOB,AR,AREG,ARHGEF2,ARID1A,ATF2,ATF3,ATF4,ATF6,ATG5,ATM,ATR,AURKA,AURKB,AXIN1,AXIN2,AXL,BARD1,BAX,BCL2,BCL2L1,BCL2L11,BCL6,BIRC2,BIRC5,BLM,BMP2,BMP4,BMPR1A,BRAF,BRCA1,BRCA2,BUB1,BUB1B,BUB3,C5AR1,CASP1,CASP2,CASP3,CASP7,CASP8,CASP9,CAT,CAV1,CBL,CCKBR,CCL2,CCL5,CCNA2,CCNB1,CCND1,CCND2,CCND3,CCNE1,CCR2,CCR5,CD19,CD28,CD40,CD44,CD4…
	Endometrial Cancer	AGO1,AGTR1,AHR,AKR1C1,AKR1C3,AKT1,AKT2,ALB,AMH,ANXA2,APC,APEX1,APOB,AR,AREG,ARHGAP35,ARID1A,ARNT,ATF2,ATM,ATR,AURKA,AURKB,AXIN1,AXIN2,AXL,BAD,BAK1,BARD1,BAX,BCL2,BCL2L1,BCL2L11,BCL6,BCL9,BDNF,BIRC3,BIRC5,BLM,BMI1,BRAF,BRCA1,BRCA2,BRD2,BRIP1,BTK,BUB1,BUB1B,CABLES1,CARM1,CASP1,CASP3,CASP7,CASP8,CASP9,CAV1,CCL2,CCL20,CCNA1,CCNA2,CCNB1,CCNC,CCND1,CCND2,CCND3,CCNE1,CCT7,CD163,CD274,CD40,CD44,CD79A,CDC…
	Kidney Cancer	ABAT,ABCA1,ABCB1,ABL2,ACAA1,ACADSB,ACLY,ACTB,ACVR2B,ADM,AGER,AGTR1,AIM2,AKAP9,AKT1,AKT3,ALB,ALDH6A1,ALDOB,ALOX5,ANGPT2,ANXA1,APAF1,APC,APOB,AR,ARID1A,ARID2,ARNT,ASS1,ATF1,ATM,ATP1A1,ATP6V0D2,ATP6V1A,ATP6V1C2,ATR,AURKA,AXL,BAP1,BCL2,BCR,BIRC5,BMP1,BRAF,BRCA1,BRCA2,BTK,BUB1,BUB1B,C1QA,C2,C3,CA9,CAPN1,CASP1,CASP3,CASP4,CASP8,CAT,CAV1,CBL,CBLB,CCL2,CCL5,CCNA2,CCNB1,CCNC,CCND1,CCND2,CCND3,CCNE1,CCR1,C…
	Liver Cancer (HCC)	ABL1,ACACA,ACKR3,ACLY,ACTB,ADAM17,AFP,AGO2,AGTR1,AHR,AKT1,AKT2,ALB,ALDOA,APAF1,APC,APEX1,APOB,AR,ARAF,ARF6,ARHGDIA,ARID1A,ARID2,ARNT,ASS1,ATF2,ATF3,ATF4,ATF6,ATG5,ATG7,ATM,ATP1A1,ATR,AURKA,AURKB,AXIN1,AXIN2,AXL,BAP1,BCL2,BCL6,BIRC5,BMI1,BRAF,BRCA1,BRCA2,BRD4,BSG,BUB1B,CASP3,CASP7,CASP8,CASP9,CAT,CAV1,CBX4,CCL2,CCNA2,CCNB1,CCNB2,CCND1,CCND2,CCND3,CCNE1,CCNG1,CCR1,CCR2,CCR5,CD14,CD19,CD274,CD28,CD4…
	Lung Cancer (NSCLC)	ABL1,ACKR3,ADAM17,AGO2,AHR,AKT1,AKT2,AKT3,ANPEP,ANXA1,APAF1,APEX1,APP,AR,ARAF,AREG,ARID1A,ARRB1,ATF2,ATF4,ATF6,ATG7,ATIC,ATM,ATR,AURKA,AURKB,AXIN1,AXL,BAX,BCL2,BCL2L1,BCL2L11,BCL6,BIRC2,BIRC3,BIRC5,BMI1,BRAF,BRCA1,BRCA2,BRD4,BTG2,BTK,BUB1B,CA9,CARM1,CASP1,CASP3,CASP8,CASP9,CAT,CAV1,CBL,CBLB,CCL2,CCNA2,CCNB1,CCNB2,CCND1,CCND2,CCND3,CCNE1,CCNE2,CCR2,CD19,CD274,CD28,CD40,CD44,CD47,CD74,CD80,CD81,CD8…
	Lung Cancer (SCLC)	ABL1,ACTB,AGO2,AHR,AJUBA,AKT1,AKT2,ALB,ALDH1A1,ALK,ANXA1,ANXA5,APAF1,APC,APEX1,AR,ARID1A,ARID2,ARNT,ASCL1,ATF4,ATIC,ATM,ATP1A1,ATR,AURKA,AURKB,AXIN1,AXIN2,AXL,B2M,BAD,BAX,BBC3,BCL2,BCL2L1,BCL2L11,BCL2L2,BCL6,BCR,BIRC3,BIRC5,BMI1,BMPR1A,BRAF,BRCA1,BRCA2,BRD2,BRD3,BRD4,BRIP1,BTK,BUB1,BUB1B,CAPN1,CARM1,CASP1,CASP3,CASP8,CASP9,CAT,CAV1,CBL,CBX3,CCL2,CCNA2,CCNB1,CCNC,CCND1,CCND2,CCND3,CCNE1,CD274,CD28…
	Melanoma	ABL1,ACLY,ACTB,ADA,ADAM10,AHR,AIM2,AKT1,AKT2,AKT3,APAF1,APC,APEX1,APOE,AR,ARAF,ARF1,ARID1A,ARID2,ARNT,ATF1,ATF2,ATF3,ATF4,ATM,ATR,AURKA,AURKB,AXIN1,B2M,BAX,BCAR1,BCL10,BCL2,BCL2A1,BCL2L11,BCL2L2,BCL6,BID,BIRC5,BRAF,BRCA1,BRD4,BSG,BUB1B,C3,CAPN1,CASP1,CASP3,CASP7,CASP8,CASP9,CAT,CAV1,CBL,CCL2,CCL22,CCL5,CCNA2,CCNB1,CCND1,CCND2,CCND3,CCNE1,CCR1,CCR2,CCR4,CCR5,CD14,CD163,CD19,CD1A,CD274,CD28,CD36,CD…
	Ovarian Cancer	ABCC1,ABL1,ABRAXAS1,ACLY,ACTB,ACTN4,ADAM10,ADAM17,AGO2,AHR,AKT1,AKT2,AKT3,ALK,APAF1,APC,APEX1,APOE,AR,ARAF,ARID1A,ARID1B,ATF2,ATF4,ATF6,ATG5,ATG7,ATIC,ATM,ATR,ATRX,AURKA,AURKB,AXIN1,AXIN2,AXL,B2M,BAK1,BARD1,BAX,BCL11A,BCL2,BCL2L1,BCL2L11,BCL2L2,BCL6,BECN1,BIRC3,BIRC5,BLM,BMI1,BMP2,BRAF,BRCA1,BRCA2,BRIP1,BRMS1,BUB1B,CALR,CARM1,CASP1,CASP3,CASP8,CASP9,CAT,CAV1,CBL,CBS,CBX3,CBX7,CCL2,CCNA2,CCNB1,CCN…
	Pancreatic Cancer	ABCB1,ABCC3,ABL1,ACVR1B,ACVRL1,ADRB1,AGTR1,AHR,AKT1,AKT2,ALB,ALK,ANGPT1,ANGPT2,ANPEP,ANXA5,APC,APEX1,APOA1,APOE,APP,AR,AREG,ARF6,ARG1,ARID1A,ARTN,ATF4,ATM,ATR,AURKA,AXIN1,AXIN2,AXL,BAX,BBC3,BCAR1,BCL10,BCL2,BCL2L1,BCL2L11,BCR,BECN1,BIRC2,BIRC3,BMP4,BMPR1A,BRAF,BRCA1,BRCA2,BTK,BUB1B,CASP1,CASP3,CASP7,CASP8,CASP9,CAT,CAV1,CCK,CCKAR,CCKBR,CCL2,CCL5,CCN2,CCNA2,CCNB1,CCND1,CCND2,CCND3,CCNE1,CCR2,CCR5,…
	Coronary Heart Disease	ABCA1,ABCG8,ACE,ACE2,ACKR3,ACLY,ACTB,ADA,ADCY9,ADIPOQ,ADM,ADORA1,ADORA2A,ADRB1,ADRB2,ADRB3,AGER,AGT,AGTR1,AHR,AHSG,AKR1A1,AKT1,AKT2,ALB,ALDH2,ALOX5,ALOX5AP,ANGPT1,ANGPT2,ANGPTL3,ANGPTL4,ANXA5,APC,APEX1,APOA1,APOA2,APOA5,APOB,APOC1,APOC2,APOC3,APOE,APOH,APOL1,APP,AR,ARG1,ARNTL,ASXL1,ATF3,ATG5,ATG7,ATP1B1,ATP2A2,ATP2A3,ATP2B1,B2M,BAG3,BAX,BCL2,BDKRB2,BDNF,BECN1,BMP2,BSG,C2,C3,CAD,CALM1,CAMK2G,CARM1…
	Dilated Cardiomyopathy	ABCC9,ACE,ACE2,ACO2,ACTA1,ACTA2,ACTB,ACTC1,ACTN1,ACTN2,ADAM10,ADAM17,ADCY1,ADCY5,ADIPOQ,ADM,ADORA2A,ADRA1A,ADRA1D,ADRA2A,ADRA2C,ADRB1,ADRB2,AGT,AGTR1,AHR,AKAP13,AKT1,ALB,ALMS1,ANGPT2,ANKRD1,ANPEP,ANXA2,APOB,APOE,APP,AR,ARNTL,ARRB1,ARRB2,ATG5,ATP2A2,AXIN1,BAG1,BAG3,BAX,BCL2,BCL6,BDNF,BECN1,BMP1,BMP4,BMPR2,BNIP3L,BRD4,BSG,C3,C4A,C5,CACNA1C,CACNA1S,CALCRL,CALM1,CALR,CAMK2A,CAMK2D,CAMK2G,CAMKK2,CAP2,…
	Hypertrophic Cardiomyopathy	ABCC8,ACADVL,ACE,ACE2,ACKR3,ACTA1,ACTA2,ACTB,ACTC1,ACTN1,ACTN2,ADAM17,ADIPOQ,ADM,ADRB1,ADRB2,AGT,AGTR1,AGTR2,AKT1,ALB,ANG,ANKRD1,APOA1,APOB,APOE,APP,AR,ARNTL,ATF4,ATF6,ATG5,ATM,ATP2A2,ATP2B4,B2M,BAG3,BAX,BCL2,BCL2L1,BCL2L11,BECN1,BMP2,BRAF,C3,CABIN1,CACNA1A,CACNA1C,CACNA1G,CACNB2,CALCRL,CALM1,CALM3,CAMK2D,CAMK2G,CASP1,CASP3,CASP9,CAT,CAV1,CAV3,CBL,CCL11,CCL19,CCL2,CCN2,CCND1,CCND2,CCR2,CD19,CD36,…
	Ischemic Cardiomyopathy	ACE,ACE2,ACKR3,ACLY,ACTA1,ACTB,ADAM17,ADRB1,ADRB2,AGT,AGTR1,AKT1,ALAS2,ALB,ALDH5A1,ANGPT1,ANXA2,APEX1,APLNR,APOA1,APOB,APP,AR,ARAF,ARF6,ARHGEF2,ARID1A,ARRB1,ARRB2,ASH2L,ATF2,ATF3,ATF4,ATM,ATP1A1,ATP1A3,ATP2A2,ATP5F1A,ATP5F1B,ATP5F1C,ATP5F1D,ATP5PB,B2M,BCL2L11,BCL6,BID,BMP1,BMP4,BRCA1,BSG,BUB1B,C3,CALM1,CALR,CALU,CASP3,CASP8,CAV1,CBLB,CCL2,CCL4,CCL5,CCN2,CCNA2,CCND2,CCR1,CCR2,CCR5,CD14,CD163,CD68,…
	Type I Diabetes	ABCC8,ABL1,ACE2,ACKR3,ADA,ADAM17,ADORA1,ADSL,AGT,AGTR1,AHR,AIRE,AKR1B1,AKT1,AKT2,ALB,ALOX5,APOA1,APOA5,APOB,APOC3,APOE,APP,APPL1,AR,ARG1,ARNTL,ATF3,ATF4,ATF6,ATM,ATP5F1A,ATP6AP2,B2M,BACH2,BAD,BAX,BCL2,BCL2L1,BCL2L11,BCR,BDNF,BMP2,BRCA1,BTC,C3,CAMP,CASP1,CASP3,CASP8,CASP9,CASR,CAT,CAV1,CBL,CBLB,CCL11,CCL2,CCL21,CCL22,CCL3,CCL5,CCN2,CCND2,CCR2,CCR3,CCR5,CCR7,CD14,CD19,CD2,CD226,CD274,CD28,CD36,CD38…
	Type II Diabetes	ABCA1,ABCC8,ACE,ACE2,ACLY,ACTB,ACVR2B,ADA,ADAM10,ADAM17,ADCY5,ADCYAP1,ADORA1,ADORA2A,ADRB2,ADRB3,AGT,AGTR1,AHR,AKT1,AKT2,ALOX12,ALOX5,ANGPTL4,APEX1,APLNR,APOA1,APOB,APOC2,APOE,APP,AR,ARAP1,ARNT,ARNTL,ARRB1,ARRB2,ATF4,ATF6,ATG7,ATIC,ATM,ATP2A2,B2M,BAD,BAX,BCAR1,BCL11A,BCL2,BCL6,BECN1,BLK,BMP2,BMP4,BMPR1A,BMPR1B,BRAF,BRCA1,CAMKK2,CASP1,CASP3,CASP8,CASP9,CASR,CAT,CAV1,CCKBR,CCL2,CCL5,CCNA2,CCND1,CCN…
	Alzheimer's Disease	ABCA1,ABL1,ACTB,ADAM10,ADAM17,ADCY1,ADORA1,ADORA2A,ADRA2A,ADRB2,AGRN,AGT,AGTR1,AHR,AKT1,ALOX5AP,APAF1,APBA2,APC,APH1B,APLP2,APOA1,APOC1,APOE,APP,AR,ARF1,ARNTL,ARRB1,ATF2,ATF4,ATF6,ATG5,ATG7,ATM,ATP1A3,B2M,BACE1,BAG3,BCL2,BCL2L1,BCL2L11,BCR,BDNF,BECN1,BIN1,BLNK,BMP4,BSG,C1S,C3,C3AR1,C5AR1,CACNG2,CALM1,CAMK2G,CAMKK2,CANX,CASP1,CASP3,CASP6,CASP7,CASP8,CASP9,CAT,CAV1,CBL,CCL2,CCN2,CCNC,CCR2,CCR5,CD16…
	CJD	ABL1,ACKR3,ACLY,ACTB,ACTN2,ACTN4,ACTR2,ACTR3,ACVR2B,ADAM10,ADAM17,ADORA2A,ADORA2B,ADRB2,AKT1,ALB,ALOX5,ALOX5AP,ANXA1,APAF1,APBA2,APEX1,APOE,APP,AQP4,AR,ARF1,ARF6,ARHGEF3,ARPC4,ASH2L,ATF2,ATF4,ATF6,ATP6V0C,AXIN2,AXL,BACE1,BAX,BCHE,BCL2,BCL2L11,BCL6,BRD2,BTK,C1QA,C1S,C5AR1,CALR,CANX,CARM1,CASK,CASP1,CASP2,CASP3,CASP8,CAT,CAV1,CBL,CCL2,CCNC,CCND1,CCND3,CCR1,CCR5,CD14,CD19,CD33,CD4,CD79B,CD81,CDK2,CD…
	Huntingtons Disease	ABCB1,ABL1,ACHE,ACTN2,ADAM17,ADCY1,ADCY5,ADCYAP1,ADIPOQ,ADORA1,ADORA2A,AGO1,AGO2,AGTR1,AHR,AKT1,ALOX5,APAF1,APEX1,APLNR,APOE,APP,AR,ARF6,ATF4,ATF6,ATG5,ATG7,ATM,ATN1,ATR,ATXN2,ATXN3,ATXN7,AVPR1A,AXIN1,BAD,BAG3,BAX,BBC3,BCHE,BCL11A,BCL2,BCL2L11,BCR,BDNF,BECN1,BID,BRCA1,BRCA2,C3,C5AR1,CACNA1C,CALM1,CAMK2A,CAMK4,CASK,CASP1,CASP2,CASP3,CASP6,CASP7,CASP8,CASP9,CAT,CAV1,CBS,CCL2,CCNA2,CCND1,CCR5,CD40,C…
	Parkinsons Disease	ABL1,ACHE,ACTB,ADA,ADAM17,ADCY1,ADCYAP1,ADH5,ADORA1,ADORA2A,ADRA2A,ADRB2,AGTR1,AHR,AKR1B1,AKT1,ALB,ALDH1A1,ALOX5,AMPH,ANG,APAF1,APEX1,APOE,APP,AR,ARNTL,ARRB2,ATF4,ATF6,ATG5,ATG7,ATM,ATP1A3,ATXN3,AXL,BACE1,BAX,BBC3,BCHE,BCL2,BCL2L1,BDNF,BECN1,BIN1,BRCA1,CACNA1A,CAMK2A,CANX,CASP1,CASP3,CASP8,CASP9,CAT,CAV1,CBS,CCK,CCL2,CCND1,CCR2,CCR5,CD19,CD44,CDC42,CDK1,CDK2,CDK5,CDKN1A,CDKN2A,CEBPA,CEBPB,CFL1,CF…
	Picks Disease	ACE,ACHE,ACLY,ACTB,ACTN2,ACTR1A,ACTR2,ACTR3,ADM,ADNP,ADORA1,ADORA2A,ADRB1,AGO2,AKAP13,AKT1,ANXA2,AP2M1,APAF1,APBA2,APC,APEX1,APOE,APP,AR,ARF1,ARF6,ARGLU1,ARHGDIA,ARHGEF2,ARHGEF9,ARPC1B,ARPC3,ARPC4,ARRB2,ATF2,ATF4,ATG5,ATM,ATP1A3,ATXN2,B2M,BAD,BCHE,BCR,BDNF,BID,BRAF,BRCA1,C3,CACNG2,CALM1,CAMK2A,CAMK2D,CASP3,CAT,CBL,CBX4,CBX5,CBX6,CCL2,CCND1,CCNF,CCNH,CCNT1,CD44,CD46,CD47,CD68,CDC42,CDC42EP3,CDC7,C…
	Endometriosis	ACKR3,ACTA1,ACTA2,ACTB,ACTN4,ACVR1B,ACVR2A,ACVR2B,ADAM17,ADM,ADRB2,AGT,AGTR1,AHR,AHRR,AHSG,AKR1C3,AKT1,ALB,AMH,ANXA2,APOA1,APOE,AR,ARID1A,ATF3,ATM,AURKB,AXIN1,AXL,BAX,BCL2,BCL2L1,BCL6,BDNF,BECN1,BIRC2,BIRC3,BMP1,BMP2,BMPR1B,BRAF,BRCA1,BRCA2,BRD2,BSG,BUB1B,C2,C3,CARD11,CARM1,CASP1,CASP3,CASP8,CASP9,CAT,CCL2,CCL5,CCN2,CCNA2,CCNB1,CCND1,CCNE1,CCNG1,CCR1,CCR5,CD163,CD274,CD36,CD4,CD40,CD44,CD47,CD55,…
	PCOS	ABCA1,ACE,ACE2,ACKR3,ACLY,ACTB,ACVR2A,ACVR2B,ADA,ADIPOQ,ADIPOR2,ADM,ADRB2,ADRB3,AGER,AGT,AGTR1,AGTR2,AHR,AKR1C1,AKR1C3,AKT1,AKT2,ALB,AMH,AMHR2,ANG,ANGPT1,ANGPT2,ANGPTL4,ANXA2,AOPEP,APC,APEX1,APLNR,APOA1,APOB,APOC1,APOE,AR,AREG,ARF1,ARNTL,ATF4,ATG5,ATG7,ATIC,ATM,B2M,BAD,BAX,BCL2,BCL2L1,BDNF,BECN1,BIRC3,BMP2,BMP4,BMPR1B,BRCA1,BRCA2,BRD2,BUB1B,C3,CALCR,CALM1,CASP1,CASP3,CASP8,CASP9,CAT,CAV1,CBL,CBX2…
	Asthma	ABCA1,ABL1,ACE,ACE2,ACTB,ACVR2A,ADAM10,ADAM17,ADCY2,ADORA2A,ADORA2B,ADRB1,ADRB2,AHR,AKT1,AKT2,ALB,ALOX5,ANG,ANXA1,APOA1,APOE,APP,AR,AREG,ARG1,ARHGEF1,ARNTL,ARRB2,ATF3,ATF6,ATG5,ATM,BATF,BAX,BCL2,BCL2L11,BCL6,BDNF,BECN1,BMPR2,BTK,C3,C5,C5AR1,CARD11,CASP1,CASP3,CASP8,CASP9,CASR,CAT,CAV1,CBL,CCL17,CCL2,CCL20,CCL28,CCL5,CCL7,CCN2,CCNA2,CCND1,CCR1,CCR2,CCR3,CCR4,CCR5,CCR6,CCR7,CD163,CD19,CD274,CD28,CD…
	COPD	ACE,ACLY,ACTB,ADA,ADAM17,ADAM8,ADM,ADORA2A,ADORA2B,ADRA1D,ADRB1,ADRB2,AGER,AGTR1,AHR,AKT1,ALB,ANXA1,ANXA2,ANXA5,APOE,APP,AR,AREG,ARG1,ARNTL,ATF3,ATF4,ATF6,ATG5,ATG7,ATM,AVP,B2M,BAX,BCHE,BCL2,BDNF,BECN1,BLNK,BMP2,BMP4,BRAF,BRCA1,BRD4,BSG,C3,C5AR1,CAMP,CASP1,CASP3,CASP4,CASP7,CASP8,CASP9,CAT,CAV1,CCL11,CCL13,CCL17,CCL18,CCL2,CCL20,CCL22,CCL3,CCL4,CCL5,CCL7,CCN2,CCND1,CCR1,CCR2,CCR3,CCR5,CD19,CD274,…
