## Supplementary Table 5 for "Proteostasis Signatures in Human Diseases"

### Sheet: Table S5
	Table S5. Gene sets of 3 control functional protein groups (kinases, transcription factors, and ion channels).
	Kinase	Transcription Factors	Ion Channels
	JAK1	STAT3	CFTR
	JAK2	STAT1	ITPR3
	FYN	STAT4	CLDN4
	ATM	FOXP3	CYBB
	EGFR	NFKB1	ITPR1
	CSK	SMAD3	GRIN2B
	MAPK3	IRF1	P2RX1
	AKT1	TP53	KCNQ1
	TYK2	REL	KCNJ5
	PRKCQ	AHR	SCNN1A
	INSR	RUNX3	TRPM2
	ERBB3	STAT5B	GRIN2A
	SGK1	GLI1	P2RX7
	PRKCD	HIF1A	ITPR2
	PAK2	ZMIZ1	KCNN4
	BUB1B	IRF4	P2RX4
	PLK1	JUN	GABRA1
	CDK1	ETS1	GRIN1
	LCK	STAT6	KCNJ10
	MAPK1	GATA3	CHRNA7
	CDK2	BACH2	KCNJ6
	MAPK14	IRF5	KCNJ4
	CDK6	SMAD7	TRPC3
	FGR	ETS2	KCNJ12
	MAP2K1	RUNX1	KCNJ15
	CDC7	SMAD2	GRIN2D
	PRKCZ	IRF8	TRPC5
	LYN	GATA4	RYR2
	JAK3	STAT5A	KCNJ3
	PRKCA	E2F1	KCNJ2
	SYK	IRF3	SCNN1G
	BTK	RELA	KCNAB2
	MAPKAPK3	EGR1	CHRNB4
	MTOR	FOS	GABRA2
	EIF2AK2	IRF7	TRPC6
	MAPK8	TFDP2	KCNMA1
	AURKB	STAT2	GRIA3
	CHEK1	FOXO1	TRPC1
	CDK9	MYB	SCN2A
	ERBB2	MITF	SCN3B
	HCK	SMAD4	RYR1
	ALK	MAX	SCN1A
	RPS6KA5	RELB	TRPV4
	MAP3K5	NFKB2	SCN3A
	CDK4	TERF1	CACNB3
	MAP2K3	LEF1	CLCN7
	FGFR3	FOXM1	CACNA1A
	MAPK12	ATF4	SCN4A
	GSK3B	FOXO3	GRIK5
	PRKDC	MYC	CACNB1
	NTRK3	MTA2	CHRNA3
	ITK	CDX2	SCNN1D
	NEK2	NFIA	CHRNA5
	FGFR1	ATF2	HCN4
	RPS6KA4	EPAS1	SCN9A
	CSNK2A1	ASH2L	KCNJ16
	PDGFRB	SRF	FXYD1
	ATR	ERF	KCNC4
	FLT3	TCF7L2	CACNA1S
	MAP2K2	YY1	SCNN1B
	PKMYT1	SREBF1	HVCN1
	RPS6KA1	POU2F2	CLCA1
	SRC	TFDP1	CACNA1C
	EPHB2	SNAI2	CNGA1
	MAPKAPK2	CEBPA	KCNK1
	IKBKG	E2F3	TRPC4
	DAPK1	SP1	TMC6
	CHEK2	E2F4	CNGB1
	ZAP70	MBD3	CACNB2
	STK3	ELK1	KCNA2
	AKT2	TFAP2A	SCN4B
	NME1	CEBPB	CLIC4
	FES	CBFB	CACNA2D2
	MAPKAPK5	ATF6	SCN8A
	AURKA	DDIT3	VDAC2
	PAK4	PAX5	GRIK3
	MAP3K8	SATB2	KCNJ11
	PTK6	HEY1	GABRG2
	MAP2K6	HES1	SCN1B
	TAOK1	SPI1	ORAI1
	PRKAA1	ARNTL	KCNQ3
	ABL1	HMGA1	GRIA1
	PKN1	SREBF2	CACNA1H
	CSNK1A1	MEF2C	TRPM7
	BCR	NFATC2	TRPV1
	SMG1	SNAI1	KCNJ9
	BMX	NFATC3	GRIK2
	PRKCE	TGIF1	SCN5A
	PDGFRA	SNAPC4	ANO6
	PRKCB	AFF3	GABRB2
	STK11	ATF1	CATSPER2
	CDK8	TCF12	KCNE2
	PTK2	ELF1	GRIN2C
	MET	REST	GRIA4
	PRKACB	ETV6	HTR3A
	GRK2	TP73	MPV17
	ERN1	MYBL2	KCNB1
	RET	BHLHE40	TRPC7
	ACVR2B	E2F2	HCN1
	MAPK13	HSF1	GRIK4
	WEE1	ARID1A	CACNB4
	CSNK1D	E2F5	TRPV6
	FRK	SSRP1	GABRG3
	RPS6KB1	IRF2	HCN2
	PIM1	IRF9	CLCN5
	CSNK2B	ETV5	KCNIP3
	YES1	SATB1	SCN2B
	CHUK	TERF2	KCNA5
	CSNK1G2	E2F8	KCNQ5
	PRKACG	MEF2A	GRIA2
	PRKACA	TEAD4	LRRC8C
	PAK1	SMARCC1	GABRA4
	TEC	ARNT	GRIK1
	STRADB	E2F7	KCNV2
	CDK5	SOX4	LRRC8A
	KIT	MTA1	KCNA3
	EPHB4	TGIF2	CACNG2
	EIF2AK1	ATF3	CATSPER1
	MAP3K14	SMARCE1	HCN3
	RPS6KA3	NANOG	CLCA4
	KALRN	FOXO4	CACNA2D1
	PLK4	CEBPG	TMEM63A
	DYRK1A	SMAD1	CHRNE
	STK24	NKX2-3	KCNQ2
	NTRK2	NFE2L2	ASIC1
	PDPK1	TCF4	KCNN3
	PRKCH	JUND	KCND3
	MAP2K7	POU2F1	MCOLN2
	OBSCN	NFYB	CHRNA6
	MAP3K1	SP100	GABRA3
	STK4	NFYA	CHRNB1
	ACVR1B	TSC22D3	PANX1
	TGFBR2	HMGB2	CACNA1B
	TXK	CREB3L4	FXYD6
	PRKG2	GATA2	CHRNB3
	TTK	USF1	CHRNG
	ACVR2A	GLI2	SLC26A6
	EIF2AK3	CREB1	KCNA10
	CAMK2G	TBP	CACNG4
	AXL	SMARCC2	KCNK2
	PAK3	PBX1	P2RX5
	AKT3	HMGA2	CACNG3
	NTRK1	NFIB	KCNC1
	AK5	KLF4	RYR3
	TBK1	YBX1	CLIC5
	CSNK1E	TFAP2C	KCNC3
	ROCK1	ZNF217	KCNQ4
	IGF1R	E2F6	GABRA5
	RPS6KB2	FOXA1	KCNA6
	ERBB4	ZBTB16	CHRNA4
	BLK	NFATC1	BEST1
	NEK6	ARID4A	KCNS3
	FLT1	BCL6	KCNJ8
	IKBKE	CREB3	KCNG1
	CDK7	BATF	KCNMB2
	MAPK6	MEF2D	CACNA1G
	PDK1	TFAP2B	PKD2
	MAP3K3	FOSB	PKD1
	GAK	ELF3	CHRNB2
	CDK12	USF2	P2RX3
	SGK3	TEAD2	ASIC2
	MAPK11	CTCF	CACNA1D
	IKBKB	ZNF473	CACNA1I
	TAF1	JUNB	GRIN3A
	FER	NCOR1	KCNMB1
	GK	MAF	GRIN3B
	CIT	NFIC	KCNH5
	MAPK9	TP63	KCNMB4
	CKB	RUNX2	TMCO1
	ROCK2	GATA1	KCNA4
	MAPK7	RBPJ	CHRNA1
	PRKAB1	GATAD2B	ORAI3
	VRK1	AIRE	KCNK3
	TGFBR1	MTA3	NALCN
	HIPK2	NFYC	CACNG8
	PRKAG1	CREB3L1	KCNN1
	PLK3	EBF1	CACNG1
	KDR	HMG20B	KCNH2
	CAMK2D	TCF7	KCNE1
	CAMK4	PBRM1	GABRA6
	BMPR1A	ELK4	FXYD3
	PRKG1	GLI3	TRPM8
	FLT4	CUX1	ASIC3
	ULK1	FOSL1	LRRC8D
	PTK2B	GATAD2A	SCN10A
	GRK3	SMAD5	TRPV3
	PRKCI	NCOR2	KCNG4
	CSF1R	ZNF350	KCNB2
	PRKD1	UBTF	CHRND
	BUB1	TEAD1	CHRNA9
	TEK	RCOR1	CACNA1F
	EPHB1	MECP2	KCNA1
	STK26	HIC1	P2RX6
	PFKM	CEBPD	FXYD7
	TRIO	MYBL1	CHRNA2
	FGFR2	TFCP2	GABRB1
	EPHB3	TWIST1	KCNF1
	EPHA8	CDC5L	KCNH1
	EPHA3	JARID2	KCNE3
	CMPK1	SOX9	KCNN2
	NAGK	TTF1	KCND2
	PDK2	PREB	KCNV1
	GSK3A	FOSL2	CLCN4
	ULK3	NPAS2	TRPM3
	MELK	ARID2	KCNK9
	CAMKK2	IKZF3	CATSPER4
	TP53RK	POU5F1	MCOLN1
	BAZ1B	HIF3A	TRPM4
	RIOK2	ZNF133	CACNA1E
	CDC42BPA	ZFPM1	GABRG1
	GRK6	KLF6	KCNH7
	DAPK2	GFI1	GABRB3
	CASK	SOX10	ANO10
	EPHA2	FLI1	CLIC2
	MAP2K4	ARID5B	KCNC2
	MARK3	GTF3A	PANX2
	PRKCG	WT1	GABRQ
	ROR2	ETV4	KCNG3
	GRK5	SP3	TMEM63B
	RPS6KA6	MYOD1	SLC26A1
	PRKAA2	ELF2	KCNIP2
	PAN3	ARNTL2	MCU
	PDK3	SMAD9	KCNIP4
	FGFR4	MYCN	TTYH3
	EPHA4	CREB3L2	LRRC8B
	AAK1	ZNF175	KCND1
	SGK2	TADA2B	CLCN6
	MOS	RFX5	P2RX2
	CDK11B	MBD1	CLCN2
	HK3	SALL4	KCNK5
	CDK3	MEF2B	KCNK12
	PLK2	GATA5	KCNAB1
	MAPK10	TBX3	CALHM6
	PAK5	PURA	TRPV2
	CSNK2A2	BACH1	PIEZO1
	LATS2	TFAP4	KCNS2
	CDK19	PLAGL1	GABRE
	CDK13	ARID1B	TRPA1
	TNK2	NEUROD1	LRRC8E
	TAB1	PAX6	CHRFAM7A
	NEK9	FOXP1	CATSPER3
	DAPK3	ARID3A	BSND
	TRIB3	TAL1	GLRB
	TTN	SOX2	KCNG2
	MUSK	HIVEP3	CACNG7
	RIOK3	TCF3	CLCA2
	MAP3K4	LYL1	TRPV5
	BMPR2	PDX1	CACNA2D4
	CDK11A	ZC3H8	TMEM38A
	PIK3R4	CREB3L3	KCNK13
	FAM20C	PBX2	GLRA2
	CDK14	TBPL1	CLIC3
	CLK1	ZNF219	KCNAB3
	PRKD2	ZNF74	KCNH8
	VRK3	GATA6	CALHM4
	MST1R	ARID4B	KCNJ1
	PKN3	SP110	PKD2L2
	GRK7	MBD2	CLCN3
	CAMK2A	ZNF764	MLC1
	GRK4	ZNF77	KCNH3
	STK10	SNAI3	TRPM5
	TRIB1	VTN	HTR3E
	RNASEL	MXD1	CNGA3
	AK9	FOXA3	TPCN2
	PKN2	ATF7	KCNK16
	PFKP	SMAD6	TMEM120A
	TLK2	MYT1	TMC5
	EFNA1	ID2	HTR3C
	EPHB6	GABPA	CNGB3
	EPHA1	HOXC4	PKD1L2
	RPS6KA2	MGA	CACNA2D3
	PCK1	ETV1	KCNS1
	NME1-NME2	BATF3	CLIC1
	ACVR1C	ZNF420	KCNE4
	NPR1	ZNF517	ANO1
	NME4	TADA2A	CLIC6
	ABL2	TULP4	SCN11A
	PAK6	ZFP90	KCNH6
	PBK	KLF5	HTR3D
	MYLK	ZFHX3	GRID2
	MASTL	JDP2	SCN7A
	MKNK2	ZNF689	KCNA7
	PINK1	HOXB1	TPCN1
	MAP4K1	PURB	TMC8
	EIF2AK4	TCF7L1	MCOLN3
	MKNK1	TEAD3	TMEM109
	NEK7	ZNF669	GLRA1
	NME3	FOXP2	ZACN
	TLK1	ZNF22	TTYH1
	MAP3K2	ISL1	KCNK10
	TNIK	ZNF331	KCNK17
	SLK	BHLHE41	TMEM38B
	MAP4K4	NRF1	GRID1
	SIK1	MAFF	CLDN17
	PRKRA	AFF1	CACNG5
	STK25	MLXIPL	KCNU1
	CDK16	ZNF267	CLCN1
	GUCY2D	ZNF563	OTOP3
	MAP2K5	ZNF112	GABRR1
	MATK	HEY2	KCNMB3
	NLK	FOXH1	GABRD
	CAMK1	ZZZ3	KCNT2
	EPHA6	ZNF521	KCNK4
	TTBK2	HNF1A	TMEM63C
	GUCY2C	SOX6	TMC4
	PDK4	ZBTB17	PIEZO2
	PRPS1	ZNF785	PLLP
	MYLK2	CDX1	ANO3
	MARK4	HOXD4	KCNK18
	SRPK1	BCL11A	PKDREJ
	ACVR1	NFIL3	TMC7
	DCLK1	ZNF114	ANO2
	IP6K2	MAFG	TTYH2
	PRKX	ZNF274	KCNIP1
	DYRK2	ZNF143	ASIC4
	RIOK1	ZFPM2	KCNJ13
	CKMT1A	INSM1	GABRR2
	WNK1	HOXB4	PKD1L3
	NUAK1	KLF2	CLCNKA
	HIPK1	NKX2-5	KCNJ14
	PPIP5K2	MXD3	KCNK15
	HK2	ETV7	TMC2
	SIK3	PITX2	KCNK7
	NADK	HSF2	CNGA2
	MARK2	AHRR	BEST3
	STRADA	ARNT2	CACNG6
	TRIB2	BCL3	PANX3
	ACVRL1	ZBTB33	CLCC1
	STK40	ZBTB24	FXYD5
	EEF2K	GTF2I	GPR89A
	DCAF1	AFF4	PKD2L1
	AK4	ZNF263	TMEM37
	PRPF4B	ZNF225	TMEM175
	NADK2	ZNF200	GABRP
	HIPK3	IKZF1	GLRA3
	MERTK	HOXB7	KCNH4
	CSNK1G1	FOXK2	BEST2
	LATS1	NFE2	OTOP2
	NRBP1	DMTF1	ASIC5
	BMP2K	TBX21	CALHM5
	XYLB	ZNF223	FXYD4
	ROR1	IKZF2	HTR3B
	UCKL1	FOXL2	PKD1L1
	BRSK2	IRF6	GPR89B
	CAMK1D	LHX9	GABRR3
	WNK2	MAFB	TRPM1
	RBKS	MSX2	BEST4
	PGK2	ZNF333	TMC3
	PRKD3	ZNF131	KCNK6
	DMPK	LIN28A	CALHM3
	MAST2	UBP1	CHRNA10
	EPHA7	DBP	CNGA4
	CLK2	ZNF335	CALHM2
	CAMK2B	ZNF227	LRRC55
	PHKG2	ZKSCAN3	LRRC26
	GRK1	ZNF268	CLCNKB
	EPHA5	ZNF33B	LRRC38
	AURKC	ZNF519	OTOP1
	GUCY2F	HOXA5	KCNT1
	CMPK2	MYF6	KCNJ18
	PRPS2	ZNF224	TMC1
	WEE2	ERG	LRRC52
	DDR2	TFE3	CALHM1
	SCYL1	HOXA10
	CKMT2	ZNF213
	GLYCTK	FOXP4
	CKMT1B	ZNF136
	CLK3	ZNF606
	INSRR	TBX1
	TAOK3	MYF5
	MAP4K2	ZKSCAN8
	STK36	ZNF212
	OXSR1	ZNF101
	MAP4K5	ZNF490
	MAPK4	ZBTB14
	CDK20	ZNF558
	EPHA10	ZNF25
	SCYL2	ZNF625
	PHKG1	ZNF791
	CAMKK1	HOXC9
	NMRK1	ZNF354C
	BRSK1	ZNF621
	STK38L	CREB5
	HASPIN	FOXK1
	CDC42BPB	TSC22D1
	VRK2	SOX17
	MYLK3	HMG20A
	WNK3	HLX
	AK8	SPIB
	AK6	POU4F1
	ETNK1	TFDP3
	ALPK1	TFEB
	PHKA2	ZNF264
	DYRK3	ZNF707
	PASK	ZNF30
	STK16	NFE2L3
	CSNK1G3	HOXA1
	MAP3K6	ZSCAN32
	UHMK1	SOX13
	RYK	FOXG1
	PHKA1	VENTX
	GK5	ZNF746
	CLK4	ZNF496
	DDR1	MEIS1
	SPEG	ZNF195
	CDKL1	SALL1
	IP6K1	ADNP
	PHKB	CSDE1
	HKDC1	ZSCAN10
	STK39	HES6
	CSNK1A1L	FOXA2
	TAOK2	TFAM
	PIM2	EGR3
	PRPS1L1	ZNF250
	NRK	ZNF394
	COQ8A	ZNF423
	PANK4	OLIG3
	CDK17	ZNF92
	SHPK	ZMIZ2
	PPIP5K1	ZNF34
	AATK	MTF1
	STKLD1	ZNF324B
	CAMK1G	ZNF554
	GALK1	NFIX
	AMHR2	ZNF317
	SBK1	TWIST2
	BCKDK	ZNF320
	MINK1	ZEB1
	IP6K3	ZNF354B
	ROS1	ZNF10
	DYRK4	ZKSCAN1
	LTK	ZNF418
	STK38	ZNF33A
	TEX14	ZNF124
	IDNK	HOPX
	ULK2	ZNF665
	TYRO3	EAF2
	CSNK2A3	ZNF20
	SCYL3	ZNF597
	SRPK3	FOXR1
	DYRK1B	ZNF493
	MYO3A	ZFP1
	WNK4	ZNF148
	NUAK2	ZNF454
	MAST1	ZNF653
	NEK8	ZNF543
	NMRK2	HOXA2
	SRPK2	ZNF627
	FCSK	HOXB2
	ERN2	ZNF2
	STK35	EGR4
	CDC42BPG	ZNF460
	NPR2	ZNF668
	SNRK	ZNF516
	STK17A	ZNF564
	SIK2	ZNF398
	LMTK3	IKZF4
	FN3K	ZNF140
	ADCK1	HBP1
	MARK1	EHF
	NME6	POU4F2
	CDK10	ZNF562
	NEK1	ZNF24
	NEK4	GRHL1
	PXK	ZBTB1
	SRMS	ZC3H4
	TRPM6	ZNF28
	STK17B	ATOH1
	MAST3	ZNF432
	MAP4K3	ZNF616
	ETNK2	ZNF436
	MYO3B	ZNF300
	ULK4	ZFP28
	ITPKC	ZNF254
	HIPK4	RGL2
	MOK	ZNF440
	STK33	ZNF526
	POMK	HMGB3
	MYLK4	ZNF433
	CDK18	ZNF354A
	RPS6KL1	MEIS2
	LMTK2	LRRFIP1
	GALK2	PINX1
	TSSK1B	ZNF14
	PTK7	SP140
	NEK10	MYNN
	FGGY	SPDEF
	PIM3	ZNF439
	ADCK2	TRERF1
	PSKH2	ZNF18
	STYK1	GMEB1
	FN3KRP	MYCL
	HUNK	ZNF273
	MAST4	HOXB5
	DCLK2	ZNF426
	NRBP2	PTF1A
	MAK	ZNF721
	TIE1	ZKSCAN5
	ALPK2	LHX4
	TTBK1	ZNF282
	NEK5	ZNF658
	PRAG1	SUB1
	NEK11	ZNF483
	NME5	ZIM3
	CDK15	NFE2L1
	DCLK3	ZNF384
	FASTK	DNAJC2
	STK19	ZNF567
	STK31	ZNF571
	PDIK1L	ZFP3
	CDKL4	ZNF624
	ADCK5	HOXB6
	TBCK	ZNF708
	PNCK	ZNF234
	RPS6KC1	ZNF256
	CDKL5	ZNF197
	DSTYK	ZBTB20
	TSSK2	ZNF443
	PEAK1	FOXD4
	TSSK6	ZIM2
	PSKH1	ZKSCAN4
	ALPK3	ZNF582
	NEK3	MAFK
	MAP3K19	OSR2
	SIK1B	XBP1
	TNK1	ZNF701
	CDKL3	ZNF688
	NIM1K	ZNF266
	PKDCC	ZNF184
	COQ8B	ZNF528
	CAMKV	ZNF610
	MAP3K15	THAP12
	STK32C	ZNF415
	TSSK4	CREM
	TSSK3	ZBTB46
	MAPK15	ZNF585B
	STK32A	DEAF1
	RSKR	ZNF512B
	PLK5	ZNF19
	SBK3	ZNF559
	CDKL2	ZNF664
	STK32B	ZNF416
	SBK2	NEUROG3
	PSTK	HOXA9
		MYOG
		ETV3
		NFATC4
		RFX7
		ZBTB7B
		ZNF445
		ID1
		ZNF670
		IKZF5
		ZNF541
		ZNF382
		ZNF524
		ASCL2
		TFAP2D
		HOXB3
		ZNF202
		FOXO6
		ZBTB2
		ZNF441
		ZNF45
		ZEB2
		CAMTA2
		KLF3
		KLF1
		ZBTB48
		PAX2
		ZSCAN21
		FOXN3
		PBX3
		HOXC8
		TULP3
		ZNF626
		ASCL1
		DLX5
		ZSCAN25
		ZNF770
		ZNF446
		ZNF548
		ZNF211
		SIM2
		ZNF577
		DLX6
		MIER3
		ZKSCAN7
		ELF4
		PLAGL2
		TBX5
		ZNF732
		ZNF573
		FOXD3
		ZSCAN20
		ZNF576
		CEBPE
		ZNF620
		ZNF557
		HNF1B
		ZNF511
		ZNF641
		ZNF696
		ZNF724
		FOXJ2
		ZNF675
		CDIP1
		SOX5
		PROX1
		HOXA3
		MLX
		KLF12
		PKNOX1
		BATF2
		RBPJL
		ZNF174
		ZNF786
		ZNF556
		ZNF529
		ZNF687
		ID4
		ZSCAN26
		DLX1
		TUB
		GRHL2
		ZNF600
		ZNF555
		ZNF232
		HAND1
		NPAS3
		ZNF230
		FOXR2
		HAND2
		ZNF215
		FOXQ1
		ZNF391
		LHX3
		CREBZF
		ZSCAN23
		ZNF677
		ARID5A
		ZNF550
		ZNF408
		ZNF169
		KLF11
		MAFA
		EOMES
		ZNF607
		POU3F1
		ZNF248
		LMX1B
		HOXB13
		HMGXB3
		HES5
		ZNF561
		ZNF589
		HLF
		ZFP69B
		ZIC3
		ZNF157
		ZNF671
		ZNF605
		LITAF
		SP6
		ZBTB12
		SP140L
		ZNF599
		ZNF286A
		ZHX2
		TSC22D4
		OVOL2
		PAX9
		ZNF442
		HOXC5
		MNT
		ZNF692
		KLF10
		ZNF544
		ISX
		ZNF57
		RREB1
		ZNF513
		ZNF337
		PMS1
		PAX4
		ZBTB43
		ZNF7
		THAP2
		ZNF362
		ZNF461
		HMX3
		ZNF135
		ZNF615
		FOXN4
		MSX1
		CTCFL
		ZNF726
		ADNP2
		ZFP42
		ZNF646
		ATF6B
		TULP2
		HOXA6
		LHX6
		OSR1
		ZNF546
		ZNF875
		TBX2
		MXI1
		ZNF790
		TLX1
		ZNF71
		ZNF777
		ZNF776
		GRHL3
		ZSCAN30
		CREBL2
		LHX2
		CIC
		ARX
		TCF25
		TEF
		ZNF205
		GATAD1
		ZNF510
		ZNF180
		ISL2
		MESP2
		ZNF586
		ZNF711
		SIX5
		ZNF99
		ZNF160
		ZNF226
		HIVEP2
		ZNF684
		ZNF581
		ID3
		ZNF566
		ZNF713
		ZNF492
		ZNF551
		DLX3
		HOXC6
		ZNF280B
		ZNF397
		ZNF507
		ZNF486
		ZBTB49
		FERD3L
		ZIC2
		MIER1
		ZNF444
		ZFP30
		ZNF662
		RCOR3
		ZNF831
		CARHSP1
		ZNF383
		ZNF358
		ZNF691
		ZBTB32
		TCFL5
		ZNF714
		ZNF771
		ZNF552
		TBPL2
		ZNF302
		HOXB8
		ZNF568
		ZNF285
		HOXA7
		ZNF740
		ZSCAN29
		SP7
		AP5Z1
		DNAJC1
		ZNF525
		ZFP62
		ZNF497
		SRY
		RCOR2
		ZNF189
		BBX
		ZFP14
		ZHX3
		TOX4
		ZNF91
		ZNF75A
		ZNF792
		MKX
		ZNF775
		ZNF276
		ZNF512
		HOXB9
		ZNF639
		ZNF782
		ZBTB11
		ZNF683
		ZNF484
		ZBTB44
		NPAS1
		PAX8
		HIVEP1
		NKX3-1
		THAP7
		ZNF471
		SOX3
		ZNF710
		ZNF799
		ZBTB38
		HESX1
		ZNF233
		ZSCAN1
		SOX30
		ZNF585A
		MXD4
		RFX6
		ZNF37A
		TBX20
		ZNF70
		ZFP2
		ZIK1
		ZNF549
		ZNF26
		ZNF12
		ZNF793
		KLF9
		LIN28B
		ZNF257
		ZNF304
		ZSCAN16
		ZNF281
		ZNF530
		ZNF3
		IRX1
		ZNF419
		ZHX1
		ZBTB5
		NKX2-2
		ZKSCAN2
		ZNF587
		ZFHX4
		HMBOX1
		ZNF596
		TOX2
		ZNF680
		SPIC
		SOX7
		ZNF334
		ZNF85
		ZNF138
		POU3F2
		BCL11B
		ZNF614
		HIC2
		ARID3B
		CASZ1
		ZBTB18
		ZNF235
		ZNF697
		ZNF468
		ZNF221
		ZNF8
		ZNF649
		FOXD4L3
		ZNF579
		ZSCAN18
		ZNF699
		OVOL1
		ZNF611
		ZNF619
		PBX4
		ZNF774
		ZBED3
		ZNF667
		MIER2
		TFAP2E
		ZNF17
		ZNF565
		SIX1
		GMEB2
		ZNF773
		ZFX
		ZNF772
		THAP10
		ZBTB25
		ZNF480
		ZSCAN22
		ZFP37
		HEYL
		ZNF736
		ZNF324
		SIX2
		ZSCAN9
		HHEX
		GFI1B
		ZNF613
		ZBTB40
		MAZ
		ZNF679
		ZNF485
		TBX10
		MZF1
		ZNF655
		LBX2
		ZNF678
		SP2
		HDX
		GCM1
		ZSCAN12
		TFEC
		ZNF749
		ZNF506
		ZNF343
		ZNF676
		REPIN1
		ZNF470
		ZBTB26
		MLXIP
		SP4
		TRPS1
		ZNF417
		BCL6B
		ZNF572
		HINFP
		ZNF618
		ZNF547
		CRX
		ZNF514
		BHLHA15
		ZNF860
		PURG
		RBAK
		ZNF287
		KLF15
		ZNF32
		ZNF76
		FOXN2
		POU1F1
		ZNF569
		ZNF155
		SIM1
		ZNF41
		ZNF79
		ZNF536
		GSC
		ZNFX1
		MEOX1
		PLAG1
		SOX12
		ZNF644
		YBX3
		ELK3
		ZNF431
		ZNF438
		PATZ1
		NFXL1
		ZNF425
		ZNF672
		ZBED2
		TCF23
		LHX1
		ZNF100
		OTX2
		ZNF727
		ZNF800
		FOXJ3
		ZNF449
		ZNF763
		ASCL3
		ZNF296
		NHLH1
		ZSCAN5A
		GCM2
		HMGXB4
		ZBTB34
		ZNF396
		ZNF134
		THAP3
		ZNF165
		ZNF532
		FOXC1
		KLF13
		ZNF583
		ONECUT3
		SOX21
		ZNF778
		ZNF35
		VEZF1
		HOXD9
		MEOX2
		ZBTB39
		ZNF584
		PRRX1
		ZNF430
		SP5
		ZSCAN31
		ZNF829
		HMX1
		TERB1
		ZNF236
		ZBTB4
		RFX3
		HOXC10
		ZBTB41
		ZNF107
		ONECUT1
		HSF4
		FOXN1
		TSC22D2
		TFCP2L1
		ZGLP1
		HOXC13
		ZBTB7A
		ZFAT
		ZNF43
		CSRNP1
		ZNF479
		TBX6
		TOX
		ZNF628
		ZBTB42
		OLIG2
		ZNF660
		ZBTB10
		VSX2
		TLX2
		ZBTB6
		DMRTA1
		FOXF2
		MSC
		THAP11
		ZBTB21
		SHOX2
		ATF5
		ZNF292
		ZNF816
		ZNF500
		HOXD12
		FOXF1
		ZNF83
		ZNF623
		ZNF580
		ZNF735
		RHOXF2
		MYRF
		ZNF280A
		PITX3
		ZNF821
		GLIS2
		THAP6
		NEUROG2
		EN1
		NFAT5
		NRL
		OLIG1
		LCOR
		ZNF789
		FOXD4L4
		KLF16
		HOMEZ
		ZBED4
		RFX1
		TSHZ1
		ZNF141
		KLF8
		ZNF121
		TCF21
		ALX3
		SOX18
		ZNF783
		RERE
		GTF2IRD1
		ZNF836
		ZBTB8B
		ATOH8
		INSM2
		ZNF366
		ZNF410
		ZNF827
		ZBTB3
		CSRNP3
		HOXD13
		ZNF717
		ZNF766
		ZFP64
		NKX6-1
		HOXD3
		WIZ
		ZNF813
		ARID3C
		ZNF674
		ZNF502
		CSRNP2
		TGIF2LY
		ZXDB
		POU6F1
		ZNF316
		CAMTA1
		ZNF467
		ZNF705D
		ZNF652
		HOXD11
		ZNF837
		FOXD4L1
		EN2
		ZNF311
		MSGN1
		TAL2
		LHX8
		ZNF214
		ZBED5
		NEUROG1
		ZNF835
		MNX1
		HOXA13
		GZF1
		GTF2IRD2B
		SALL2
		KLF7
		ZC3H6
		LHX5
		ZNF407
		SIX4
		ZNF823
		ZBTB22
		FOXL1
		POU5F2
		ZBTB8A
		YBX2
		THAP8
		DMRT1
		ZIC1
		ZNF93
		ZNF705G
		ZNF518A
		LCORL
		USF3
		ZNF329
		ZNF177
		ZNF540
		POU6F2
		MYRFL
		SPZ1
		ZNF142
		ZNF487
		PKNOX2
		ZNF629
		ONECUT2
		ZNF280C
		ZSCAN2
		ZNF275
		ZNF414
		CUX2
		ETV2
		ZFP41
		VAX2
		ZNF345
		TBX4
		ZNF768
		GLIS3
		NEUROD2
		ZNF367
		ZNF844
		PAX3
		ZNF75D
		TBXT
		DUX4
		ZNF787
		HSFY1
		PEG3
		HMX2
		GLIS1
		GLI4
		ZNF80
		ZNF44
		NHLH2
		ZXDC
		TSHZ2
		NOTO
		ZSCAN4
		OTX1
		ZNF341
		FEZF2
		ZNF16
		HOXD8
		ZNF284
		ZNF181
		HES2
		NEUROD4
		RLF
		ZNF574
		BHLHA9
		FOXJ1
		SHOX
		GTF2IRD2
		EMX1
		ZNF654
		RFX2
		PITX1
		ZNF784
		ZNF154
		ZNF23
		ALX1
		ZNF90
		ZNF594
		ZNF716
		RFX4
		PAX7
		ZNF852
		FOXD4L6
		IRX5
		HES4
		ASCL5
		ZNF700
		TBX19
		ZNF575
		OTP
		SOX11
		ZNF841
		BARX2
		ZBTB45
		TGIF2LX
		HSFY2
		ZNF695
		THAP1
		ZNF518B
		ZNF491
		ZBTB7C
		ZXDA
		FOXD2
		ZNF805
		ZNF682
		IRX2
		POU2F3
		ZNF260
		ZNF229
		HOXC11
		SCX
		ZFP57
		SOX8
		ZNF251
		ZNF319
		PHOX2A
		HOXD10
		ZNF347
		NKX2-1
		ZNF709
		ZNF578
		ZNF146
		MIXL1
		PROP1
		LMX1A
		FIZ1
		NKX6-3
		SOX14
		NKX3-2
		DLX4
		SIX6
		ZNF322
		POU4F3
		EBF4
		PHOX2B
		ZFP82
		MEIS3
		CDX4
		DLX2
		IRX6
		HOXD1
		ZBED6
		ZNF681
		IRX3
		ZNF865
		ZNF404
		THAP5
		TLX3
		FOXD1
		ASCL4
		HSF5
		ZNF570
		ZNF182
		FOXI2
		ZBTB37
		ZNF280D
		ALX4
		ZNF534
		ZNF84
		HMGB4
		ZFY
		TCF15
		PRRX2
		SOHLH1
		MESP1
		TBX15
		EVX2
		SIX3
		ST18
		ZFP69
		SOX15
		ZNF845
		BARX1
		GSC2
		BHLHE23
		KLF17
		IRX4
		DMRTC2
		MYT1L
		HES7
		FOXI1
		UNCX
		TBX22
		DBX1
		YY2
		ZNF808
		ZNF48
		ZNF501
		ZNF222
		ELF5
		ZNF891
		ZNF117
		ZNF81
		DMRTB1
		ZNF729
		DMBX1
		BARHL2
		ZNF737
		TSHZ3
		ZNF69
		ZNF253
		FEZF1
		RHOXF1
		HSFX2
		ZNF846
		FOXC2
		SOHLH2
		DMRT2
		ETV3L
		FOXS1
		VSX1
		ESX1
		NANOGNB
		HSFX1
		ZFHX2
		ZNF780A
		EVX1
		ZNF429
		SP8
		FOXB1
		RAX
		ZNF208
		ZNF239
		DMRT3
		EBF2
		FEV
		HOXA11
		FOXD4L5
		LEUTX
		ZNF730
		POU5F1B
		ZNF66
		TBR1
		TPRX1
		NKX1-1
		ZNF283
		ZNF630
		EMX2
		ZNF705A
		NEUROD6
		DBX2
		GSX1
		EBF3
		FIGLA
		ZNF765
		SOX1
		FOXI3
		ZNF880
		ZBTB47
		NOBOX
		VAX1
		ZNF560
		RAX2
		ZIC4
		BSX
		SALL3
		ATOH7
		BNC2
		AFF2
		ZNF705E
		ZNF879
		TOX3
		ZNF527
		LBX1
		ZIC5
		NPAS4
		ZNF648
		DUXA
		HOXA4
		FOXE1
		HELT
		ZNF814
		ZNF469
		TBX18
		ZSCAN5B
		BARHL1
		NKX2-6
		ZNF878
		ZNF132
		BNC1
		ARGFX
		ZNF780B
		PROX2
		FOXE3
		RFX8
		BHLHE22
		ZNF781
		ZNF853
		ZFP92
		HES3
		ZNF98
		NKX6-2
		DRGX
		RHOXF2B
		GBX1
		PAX1
		SCRT2
		SCRT1
		DMRTA2
		ZSCAN5C
		POU3F3
		TULP1
		KLF14
		SEBOX
		ZNF705B
		NKX2-4
		UBTFL1
		HOXC12
		FOXB2
		DPRX
		GBX2
		SP9
		OVOL3
		ANHX
		GSX2
		POU3F4
		CSDC2
		NKX1-2
		NKX2-8
		DMRTC1
		DMRTC1B
		BORCS8-MEF2B
		BHMG1
